# Cost-effective DNA Storage System with DNA Movable Type

**DOI:** 10.1101/2024.07.17.603163

**Authors:** Chenyang Wang, Di Wei, Zheng Wei, Dongxin Yang, Jing Xing, Yunze Wang, Xiaotong Wang, Pei Wang, Guannan Ma, Xinru Zhang, Haolan Li, Chuan Tang, Pengfei Hou, Jie Wang, Renjun Gao, Guiqiu Xie, Cuidan Li, Yingjiao Ju, Peihan Wang, Liya Yue, Yongliang Zhao, Yongjie Sheng, Jingfa Xiao, Haitao Niu, Sihong Xu, Huaiyi Yang, Di Liu, Bo Duan, Dongbo Bu, Guangming Tan, Fei Chen

**Author notes:** Correspondence to (Fei Chen), (Guangming Tan), (Dongbo Bu), (Bo Duan). These authors contributed equally to this work (Chenyang Wang, Di Wei, Zheng Wei, Dongxin Yang, Jing Xing, Yunze Wang, Xiaotong Wang).

## Abstract

In the face of exponential data growth, DNA-based storage offers a promising solution for preserving big-data. However, most existing DNA storage methods, akin to traditional block printing, require costly chemical synthesis for each individual data file, adopting a sequential, one-time-use synthesis approach. To overcome these limitations, we introduce a novel, cost-effective "DNA-Movable-Type Storage" system, inspired by movable type printing. This system utilizes pre-fabricated DNA movable types-short, double-stranded DNA oligonucleotides encoding specific payload, address, and checksum data. These DNA-MTs are enzymatically ligated/assembled into cohesive sequences, termed "DNA movable type blocks", streamlining the assembly process with the automated BISHENG-1 DNA-MT inkjet printer. Using BISHENG-1, we successfully printed, assembled, stored and accurately retrieved 43.7 KB of data files in diverse formats (text, image, audio, and video) *in vitro* and *in vivo*, using only 350 DNA-MTs. Notably, each DNA-MT, synthesized once (2 *OD*), can be used up to 10,000 times, reducing costs to 122 $/MB-outperforming existing DNA storage methods. This innovation circumvents the need to synthesize entire DNA sequences encoding files from scratch, offering significant cost and efficiency advantages. Furthermore, it has considerable untapped potential to advance a robust DNA storage system, better meeting the extensive data storage demands of the big-data era.
