## Supplementary Table 2 for "Cost-effective DNA Storage System with DNA Movable Type"

### Sheet:  4-nt linkers
No.	Linker	No.	Linker	No.	Linker	No.	Linker	No.	Linker
1	AATG	41	ACTA	81	TGGA	121	GTGA	161	CACA
2	AATC	42	ACTT	82	TGGT	122	GTGT	162	CACT
3	AAGA	43	ACTG	83	TGGC	123	GTGG	163	CACG
4	AAGT	44	ACTC	84	TGCT	124	GTGC	164	CACC
5	AAGG	45	ACGA	85	TGCG	125	GTCA	165	CTAA
6	AAGC	46	ACGG	86	TGCC	126	GTCT	166	CTAT
7	AACA	47	ACGC	87	TCAA	127	GTCG	167	CTAC
8	AACT	48	ACCA	88	TCAT	128	GTCC	168	CTTA
9	AACG	49	ACCT	89	TCAG	129	GGAA	169	CTTG
10	AACC	50	ACCG	90	TCAC	130	GGAT	170	CTTC
11	ATAG	51	TAAG	91	TCTA	131	GGAG	171	CTGA
12	ATAC	52	TAAC	92	TCTT	132	GGAC	172	CTGT
13	ATTG	53	TATG	93	TCTG	133	GGTA	173	CTGG
14	ATTC	54	TATC	94	TCTC	134	GGTT	174	CTGC
15	ATGA	55	TAGA	95	TCGT	135	GGTG	175	CTCA
16	ATGT	56	TAGT	96	TCGG	136	GGTC	176	CTCT
17	ATGG	57	TAGG	97	TCGC	137	GGCA	177	CTCG
18	ATGC	58	TAGC	98	TCCA	138	GGCT	178	CTCC
19	ATCA	59	TACA	99	TCCT	139	GCAA	179	CGAA
20	ATCT	60	TACT	100	TCCG	140	GCAT	180	CGAT
21	ATCG	61	TACG	101	GAAT	141	GCAG	181	CGAG
22	ATCC	62	TACC	102	GAAG	142	GCAC	182	CGAC
23	AGAA	63	TTAG	103	GAAC	143	GCTA	183	CGTA
24	AGAT	64	TTAC	104	GATA	144	GCTT	184	CGTT
25	AGAG	65	TTGA	105	GATT	145	GCTG	185	CGTG
26	AGAC	66	TTGT	106	GATG	146	GCTC	186	CGTC
27	AGTA	67	TTGG	107	GAGA	147	GCGA	187	CGGA
28	AGTT	68	TTGC	108	GAGT	148	GCGT	188	CGGT
29	AGTG	69	TTCA	109	GAGG	149	GCCA	189	CGCA
30	AGTC	70	TTCT	110	GAGC	150	GCCT	190	CGCT
31	AGGA	71	TTCG	111	GACA	151	CAAT	191	CCAA
32	AGGT	72	TTCC	112	GACT	152	CAAG	192	CCAT
33	AGGC	73	TGAA	113	GACG	153	CAAC	193	CCAG
34	AGCA	74	TGAT	114	GACC	154	CATA	194	CCAC
35	AGCG	75	TGAG	115	GTAA	155	CATT	195	CCTA
36	AGCC	76	TGAC	116	GTAT	156	CATC	196	CCTT
37	ACAA	77	TGTA	117	GTAG	157	CAGA	197	CCTG
38	ACAT	78	TGTT	118	GTTA	158	CAGT	198	CCTC
39	ACAG	79	TGTG	119	GTTG	159	CAGG	199	CCGA
40	ACAC	80	TGTC	120	GTTC	160	CAGC	200	CCGT
