## Supplementary Table 3 for "Cost-effective DNA Storage System with DNA Movable Type"

### Sheet: Sequence of DNA movable types
No.	Name	Sequence (5’-P)	Base number
1	000-1F	5’-agcttATCTTACAACCTCCAACCCG	25
2	000-1R	aTAGAATGTTGGAGGTTGGGCgagg-5’	25
3	000-2F	5’-ctccATCCCTTGCCGCTTATTCCC	24
4	000-2R	TAGGGAACGGCGAATAAGGGtgat-5’	24
5	000-3F	5’-actaAGGGTGAAGGTGCTGATGAT	24
6	000-3R	TCCCACTTCCACGACTACTAccat-5’	24
7	mw4-0F4	5’-ggtaGCAATGAGGAACAACAGACGg	25
8	mw4-0R4	CGTTACTCCTTGTTGTCTGCcttaa-5’	25
9	000-4F	5’-ggtaGCAATGAGGAACAACAGACG	24
10	000-4R	CGTTACTCCTTGTTGTCTGCtatc-5’	24
11	mw5-0F5	5’-atagTTTGGCGTGTGGTGCTTGTTg	25
12	mw5-0R5	AAACCGCACACCACGAACAActtaa-5’	25
13	000-7-5F	5’-atagTTTGGCGTGTGGTGCTTGTT	24
14	000-7-5R	AAACCGCACACCACGAACAAgtct-5’	24
15	mw6-0F6	5’-cagaCAGAAGTAGGAGCGACGAGGg	25
16	mw6-0R6	GTCTTCATCCTCGCTGCTCCcttaa-5’	25
17	000-7-6F	5’-cagaCAGAAGTAGGAGCGACGAGG	24
18	000-7-6R	GTCTTCATCCTCGCTGCTCCtcct-5’	24
19	000-7-7F	5’-aggaCGATAAGTGGCGAGAGGGACg	25
20	000-7-7R	GCTATTCACCGCTCTCCCTGcttaa-5’	25
21	mw7-65F	5’-ctgaCGACGAGCAACCAATAAAAC	24
22	mw7-65R	GCTGCTCGTTGGTTATTTTGacac-5’	24
23	mw7-65R9	GCTGCTCGTTGGTTATTTTGgttg-5’	24
24	mw8-65F	5’-tgtgTGTAAAAGGGAAGGCGATGGg	25
25	mw8-65R	ACATTTTCCCTTCCGCTACCcttaa-5’	25
26	mw8-65F9	5’-caacTGTAAAAGGGAAGGCGATGG	24
27	mw8-65R9	ACATTTTCCCTTCCGCTACCacac-5’	24
28	mw8-65R10	ACATTTTCCCTTCCGCTACCtcct-5’	24
29	mw9-4F9	5’-tgtgTTTAGGTTGGTGGGAGAGGTg	25
30	mw9-4R9	AAATCCAACCACCCTCTCCActtaa-5’	25
31	004-9F	5’-aggaTTTAGGTTGGTGGGAGAGGT	24
32	004-9R	AAATCCAACCACCCTCTCCAacac-5’	24
33	mw9-4R11	AAATCCAACCACCCTCTCCAcgca-5’	24
34	mw10-65F10	5’-tgtgTTGCTTGCTTGTTCTGGGTTg	25
35	mw10-65R10	AACGAACGAACAAGACCCAActtaa-5’	25
36	mw10-65F11	5’-gcgtTTGCTTGCTTGTTCTGGGTT	24
37	mw10-65R11	AACGAACGAACAAGACCCAAacac-5’	24
38	mw10-65R12	AACGAACGAACAAGACCCAAcaga-5’	24
39	mw11-65F11	5’-tgtgGTTGGCTGGGATGTAGTGATg	25
40	mw11-65R11	CAACCGACCCTACATCACTActtaa-5’	25
41	mw11-65F12	5’-gtctGTTGGCTGGGATGTAGTGAT	24
42	mw11-65R12	CAACCGACCCTACATCACTAacac-5’	24
43	mw11-66F16	5’-gtctGTCTGGGTTTGAGGTTGCGT	24
44	mw11-66R16	CAGACCCAAACTCCAACGCAaccg-5’	24
45	mw12-66F16	5’-tggcTTTCCGCTTTTGGCTCTTGC	24
46	mw12-66R16	AAAGGCGAAAACCGAGAACGaagc-5’	24
47	mw13-66F16	5’-ttcgCTCTTCCTCGTCCTCCTTCG	24
48	mw13-66R16	GAGAAGGAGCAGGAGGAAGCggca-5’	24
49	mw14-66F16	5’-ccgtGAAGAGCAGGCAAGAGTTAG	24
50	mw14-66R16	CTTCTCGTCCGTTCTCAATCctgg-5’	24
51	mw15-66F20	5’-gaccTACCTACAACCCTACCCTGC	24
52	mw15-66R20	ATGGATGTTGGGATGGGACGcacg-5’	24
53	mw16-66F20	5’-gtgcTGTGCTTTTCTGCCGTGTGG	24
54	mw16-66R20	ACACGAAAAGACGGCACACCagag-5’	24
55	mw17-66F20	5’-tctcGCTCTGCTCTCGTCCTAACT	24
56	mw17-66R20	CGAGACGAGAGCAGGATTGAggac-5’	24
57	mw18-66F20	5’-cctgGTCTTTCTTCTTGGGTCTCT	24
58	mw18-66R20	CAGAAAGAAGAACCCAGAGAgtag-5’	24
59	mw19-66F20	5’-catcGTTTGTCGTCTTCTTGGGTG	24
60	mw19-66R20	CAAACAGCAGAAGAACCCACacac-5’	24
61	005-10F	5’-tgtgAGTCCGTATGCCTTTTGCTGg	25
62	005-10R	TCAGGCATACGGAAAACGACcttaa-5’	25
63	000-10-5F	5‘-atagACAGGGAACAAGGAGTGCGA	24
64	000-10-5R	TGTCCCTTGTTCCTCACGCTttca-5'	24
65	000-10-6F	5‘-aagtAGTATTGTGAGTGGGCGTGG	24
66	000-10-6R	TCATAACACTCACCCGCACCgact-5'	24
Note: Lowercase letters represent linkers, and uppercase letters represent information carriers of DNA movable types. F represents a sense chain, and R represents an antisense chain.
